# ARHGEF26 enhances *Salmonella* invasion and inflammation in cells and mice

**DOI:** 10.1101/2020.12.30.424811

**Authors:** Jeffrey S. Bourgeois, Liuyang Wang, Monica I. Alvarez, Jeffrey Everitt, Sahezeel Awadia, Erika S. Wittchen, Rafael Garcia-Mata, Dennis C. Ko

**Affiliations:** Department of Molecular Genetics and Microbiology, School of Medicine, Duke University, Durham, NC, USA; University Program in Genetics and Genomics, Duke University, Durham, NC, USA; Department of Pathology, Duke University Medical Center, Durham, NC, USA; Department of Biological Sciences, University of Toledo, Toledo, OH, USA; Department of Cell Biology and Physiology, University of North Carolina, Chapel Hill, NC, USA; Division of Infectious Diseases, Department of Medicine, School of Medicine, Duke University, Durham, NC, USA

## Abstract

*Salmonella* hijack host machinery in order to invade cells and establish infection. While considerable work has described the role of host proteins in invasion, much less is known regarding how natural variation in these invasion-associated host proteins affects *Salmonella* pathogenesis. Here we leveraged a candidate cellular GWAS screen to identify natural genetic variation in the *ARHGEF26 (Rho Guanine Nucleotide Exchange Factor 26*) gene that renders lymphoblastoid cells susceptible to *Salmonella* Typhi and Typhimurium invasion. Experimental follow-up redefined ARHGEF26’s role in *Salmonella* epithelial cell invasion, identified serovar specific interactions, implicated ARHGEF26 in SopE-mediated invasion, and revealed that the ARHGEF26-associated proteins DLG1 and SCRIB facilitate *S*. Typhi uptake. Importantly, we show that ARHGEF26 plays a critical role in *S*. Typhimurium pathogenesis by contributing to bacterial burden in the enteric fever murine model, as well as inflammation in the gastroenteritis infection model. The impact of *ARHGEF26* on inflammation was also seen in cells, as knockdown reduced IL-8 production in HeLa cells. Together, these data reveal pleiotropic roles for ARHGEF26 function during infection and highlight that many of the interactions that occur during infection that are thought to be well understood likely have underappreciated complexity.

**Author Summary:** During infection, *Salmonella* manipulates host cells into engulfing the bacteria and establishing an intracellular niche. While many studies have identified genes involved in different stages of this *Salmonella* invasion process, few studies have examined how differences between human hosts contribute to infection susceptibility. Here we leveraged a candidate genetic screen to identify natural genetic variation in the human ARHGEF26 gene that correlates with *Salmonella* invasion. Springboarding from this result, we experimentally tested and revised existing models of ARHGEF26’s role in *Salmonella* invasion, discovered an additional new role for ARHGEF26 during *Salmonella* disease, and confirmed our findings in mouse models. Building on how ARHGEF26 functions in other contexts, we implicated two ARHGEF26-interacting host proteins as contributors to *Salmonella* pathobiology. Collectively, these results identify a potential source of inter-person diversity in susceptibility to Salmonella disease, expand our molecular understanding of Salmonella infection to include a multifaceted role for ARHGEF26, and identify several important future directions that will be important to understand how *Salmonella* recruit and manipulate ARHGEF26 as well as how ARHGEF26 is able to drive *Salmonella*-beneficial processes.
