## SupplementalFile--MousePathologyScoring for "ARHGEF26 enhances *Salmonella* invasion and inflammation in cells and mice"

### Sheet: Pathology
Experiment 1	Mouse Strain	Sex	ileum - lumen	ileum - surface	ileum - mucosa	ileum submucosa	ileum total	cecum - lumen	cecum - surface	cecum mucosa	cecum - submucosa	cecum total	colon - lumen	colon - surface	colon mucosa	colon submucosa	Colon total
	C57BL/6J (WT)	Male	0	1	2	2	5	5	6	3	6	20	1	2	2	4	9
	C57BL/6J (WT)	Male	0	1	0	2	3	5	7	3	6	21	1	1	2	5	9
	C57BL/6J (WT)	Female	0	1	1	2	4	5	7	3	6	21	2	2	1	5	10
	ARHGEF26-/-	Male	0	1	1	4	6	0	2	0	4	6	0	0	1	2	3
	ARHGEF26-/-	Male	1	1	1	2	5	2	2	2	6	12	0	0	0	3	3
	ARHGEF26-/-	Female	1	1	1	3	6	4	7	4	6	21	1	3	2	4	10
EXPERIMENT 2	Mouse Genotype	Mouse Sex	ileum - lumen	ileum - surface	ileum - mucosa	ileum submucosa	ileum total	cecum - lumen	cecum - surface	cecum mucosa	cecum - submucosa	cecum total	colon - lumen	colon - surface	colon mucosa	colon submucosa	Colon total
	C57BL/6J (WT)	Male	1	2	2	2	7	3	3	4	6	16	3	2	2	5	12
	C57BL/6J (WT)	Male	2	3	2	1	8	5	6	4	6	21	0	3	4	6	13
	C57BL/6J (WT)	Male	4	3	2	3	12	7	7	5	6	25	5	4	5	6	20
	C57BL/6J (WT)	Male	6	4	2	4	16	6	6	5	6	23	3	3	1	3	10
	C57BL/6J (WT)	Female	3	2	2	6	13	4	5	3	6	18	4	6	3	6	19
	C57BL/6J (WT)	Female					poor section	4	6	4	6	19	5	5	4	6	20
	ARHGEF26-/-	Male	0	0	0	0	0	0	0	0	0	0	0	0	0	0	0
	ARHGEF26-/-	Male	0	0	0	0	0	0	0	0	0	0	0	0	1	2	0
	ARHGEF26-/-	Male	3	1	2	2	8	6	6	4	6	22	1	3	2	5	11
	ARHGEF26-/-	Male	0	0	0	0	0	0	0	0	0	0	0	0	0	0	0
	ARHGEF26-/-	Female	0	0	0	0	0	0	0	1	1	2	0	0	0	0	0
	ARHGEF26-/-	Female	0	1	2	2	5	4	3	2	4	13	1	1	1	1	4
	ARHGEF26-/-	Female	0	0	0	0	0	0	0	0	2	2	0	0	0	0	0
